# MaxQuant and MSstats in Galaxy enable reproducible cloud-based analysis of quantitative proteomics experiments for everyone

**DOI:** 10.1101/2022.01.20.477129

**Authors:** Niko Pinter, Damian Glätzer, Matthias Fahrner, Klemens Fröhlich, James Johnson, Björn Andreas Grüning, Bettina Warscheid, Friedel Drepper, Oliver Schilling, Melanie Christine Föll

## Abstract

Quantitative mass spectrometry-based proteomics has become a high-throughput technology for the identification and quantification of thousands of proteins in complex biological samples. Two de facto standard tools, MaxQuant and MSstats, allow for the analysis of raw data and finding proteins with differential abundance between conditions of interest. To enable accessible and reproducible quantitative proteomics analyses in a cloud environment, we have integrated MaxQuant (including TMTpro 16/18plex), Proteomics Quality Control (PTXQC), MSstats and MSstatsTMT into the open-source Galaxy framework. This enables the web-based analysis of label-free and isobaric labeling proteomics experiments via Galaxy’s graphical user interface on
public clouds. MaxQuant and MSstats in Galaxy can be applied in conjunction with thousands of existing Galaxy tools and integrated into standardized, sharable workflows. Galaxy tracks all metadata and intermediate results in analysis histories, which can be shared privately for collaborations or publicly, allowing full reproducibility and transparency of published analysis. To further increase accessibility, we provide detailed hands-on training materials. The integration of MaxQuant and MSstats into the Galaxy framework enables their usage in a reproducible way on accessible large computational infrastructures, hence realizing the foundation for high throughput proteomics data science for everyone.
