## Supplemental Table 1 for "MaxQuant and MSstats in Galaxy enable reproducible cloud-based analysis of quantitative proteomics experiments for everyone"

### Sheet: Sheet1
Galaxy tool name	Short Description	Link to Galaxy toolshed	Link to tool on European Galaxy server
MaxQuant	MaxQuant software that allows setting input parameters in GUI, optional PTXQC function	https://toolshed.g2.bx.psu.edu/view/galaxyp/maxquant	https://usegalaxy.eu/root?tool_id=toolshed.g2.bx.psu.edu/repos/galaxyp/maxquant/maxquant/1.6.17.0+galaxy3
MaxQuant (using mqpar.xml)	MaxQuant software that takes input parameters from mqpar.xml file, optional PTXQC function	https://toolshed.g2.bx.psu.edu/view/galaxyp/maxquant_mqpar	https://usegalaxy.eu/root?tool_id=toolshed.g2.bx.psu.edu/repos/galaxyp/maxquant/maxquant_mqpar/1.6.17.0+galaxy0
MSstats	MSstats software for label-free differential abundance analysis	https://toolshed.g2.bx.psu.edu/view/galaxyp/msstats	https://usegalaxy.eu/root?tool_id=toolshed.g2.bx.psu.edu/repos/galaxyp/msstats/msstats/4.0.0.0
MSstatsTMT	MSstatsTMT software for TMT or iTRAQ labelled differential abundance analysis	https://toolshed.g2.bx.psu.edu/view/galaxyp/msstatstmt/	https://usegalaxy.eu/root?tool_id=toolshed.g2.bx.psu.edu/repos/galaxyp/msstatstmt/msstatstmt/2.0.0+galaxy0
Galaxy training material	Short Description	Link to Galaxy training network repository
Label-free data analysis using MaxQuant	Introduction to MaxQuant Galaxy tool and application to an exemplary label-free dataset	https://training.galaxyproject.org/training-material/topics/proteomics/tutorials/maxquant-label-free/tutorial.html
MaxQuant and MSstats for the analysis of label-free data	MaxQuant and MSstats for the analysis of a patient cohort with label-free quantification	https://training.galaxyproject.org/training-material/topics/proteomics/tutorials/maxquant-msstats-dda-lfq/tutorial.html
MaxQuant and MSstats for the analysis of TMT data	MaxQuant and MSstats for the analysis of a cell culture based study with TMT quantification	https://training.galaxyproject.org/training-material/topics/proteomics/tutorials/maxquant-msstats-tmt/tutorial.html
